# Pannagram: unbiased pangenome alignment and mobilome calling across insects extends horizontal transfer from transposons to polintons

**DOI:** 10.1101/2025.02.07.637071

**Authors:** Anna A. Igolkina, Aleksander Bezlepskii, Kirsten Senti, Magnus Nordborg

## Abstract

Pangenomes capture genetic variation beyond the scope of single-reference analyses, but interpreting this variation requires approaches that translate whole-genome comparisons into biologically meaningful features. We present Pannagram, a framework combining reference-free linear whole-genome alignment with feature extraction for single-nucleotide polymorphisms (SNPs), structural variants (SVs), and mobile element families (MEFs), together with a library of tools for downstream analysis. Pannagram identifies MEFs by a single criterion, recent mobility, independent of prior transposable element (TE) models or homology. Illustrating its utility through a meta-analysis of pangenome data from 60 insect species, we show that highly similar MEFs, by definition recently active, are frequently shared between species, providing strong evidence for horizontal transfer (HT) orthogonal to sequence similarity and phylogeny. We further find that vectors for such HT include not only viruses but also polintons, supported by cases of polinton HT and by polintons that remain active after insertion of TE cargo.
