## Supplementary Table 1 for "Pannagram: unbiased pangenome alignment and mobilome calling across insects extends horizontal transfer from transposons to polintons"

Species	Genome_accession
Anopheles albimanus	GCA_013758885.1
Anopheles albimanus	GCA_015501965.1
Anopheles albimanus	GCA_000349125.2
Anopheles arabiensis	GCA_016920715.1
Anopheles arabiensis	GCA_963924065.2
Anopheles bellator	GCA_943735745.2
Anopheles bellator	GCA_964417195.1
Anopheles coluzzii	GCA_943734685.1
Anopheles coluzzii	GCA_016508615.1
Anopheles coluzzii	GCA_016097175.1
Anopheles coluzzii	GCA_016097195.1
Anopheles coluzzii	GCA_016097205.1
Anopheles coluzzii	GCA_016097095.1
Anopheles coluzzii	GCA_016097225.1
Anopheles coluzzii	GCA_016097185.1
Anopheles coluzzii	GCA_016920705.1
Anopheles cruzii	GCA_943734635.1
Anopheles cruzii	GCA_964417045.1
Anopheles cruzii	GCA_964417115.1
Anopheles darlingi	GCA_943734745.1
Anopheles darlingi	GCA_038994775.1
Anopheles stephensi	GCA_013141755.1
Anopheles stephensi	GCA_003448955.2
Anopheles stephensi	GCA_003448975.2
Anopheles stephensi	GCA_023078585.1
Anopheles stephensi	GCA_020882675.1
Anopheles stephensi	GCA_017562265.1
Acromyrmex octospinosus	GCA_048933045.1
Acromyrmex octospinosus	GCA_048932985.1
Andrena camellia	GCA_029448645.1
Andrena camellia	GCA_029168295.1
Aphis gossypii	GCA_917880025.4
Aphis gossypii	GCA_020184175.2
Aphis gossypii	GCA_020184165.1
Apis cerana	GCA_039655025.1
Apis cerana	GCA_029531695.1
Apis cerana	GCA_029169275.1
Apis cerana	GCA_020141525.2
Bradysia coprophila	GCA_965233685.1
Bradysia coprophila	GCA_014529535.2
Cataglyphis hispanica	GCA_021464445.1
Cataglyphis hispanica	GCA_021464435.1
Ceratinia tutia	GCA_964340455.1
Ceratinia tutia	GCA_964340445.1
Chrysodeixis includens	GCA_941860345.1
Chrysodeixis includens	GCA_903961255.1
Commophila aeneana	GCA_964341585.1
Commophila aeneana	GCA_964341535.1
Drosophila immigrans	GCA_963584065.1
Drosophila immigrans	GCA_963583835.1
Drosophila obscura	GCA_964023925.1
Drosophila obscura	GCA_963584055.1
Drosophila obscura	GCA_963583975.1
Drosophila pseudoobscura	GCA_020698565.1
Drosophila pseudoobscura	GCA_009870125.2
Drosophila pseudoobscura	GCA_004329205.1
Drosophila pseudoobscura	GCA_000001765.3
Drosophila subobscura	GCA_963584095.1
Drosophila subobscura	GCA_963583985.1
Drosophila subobscura	GCA_008121235.1
Drosophila suzukii	GCA_043229965.1
Drosophila suzukii	GCA_037355615.1
Drosophila virilis	GCA_030788295.1
Drosophila virilis	GCA_007989325.2
Drosophila yakuba	GCA_047112585.1
Drosophila yakuba	GCA_016746365.2
Drosophila yakuba	GCA_016746335.2
Euchloe belemia	GCA_964340475.1
Euchloe belemia	GCA_964340465.1
Euwallacea fornicatus	GCA_040115655.1
Euwallacea fornicatus	GCA_040115645.1
Euwallacea similis	GCA_039881215.1
Euwallacea similis	GCA_039881205.1
Frankliniella intonsa	GCA_035584235.1
Frankliniella intonsa	GCA_033675135.1
Glossina fuscipes fuscipes	GCA_049640005.1
Glossina fuscipes fuscipes	GCA_048596035.1
Heliconius congener	GCA_964146825.1
Heliconius congener	GCA_964144555.1
Heliconius sapho	GCA_964194475.1
Heliconius sapho	GCA_964147245.1
Helicoverpa armigera	GCA_963930815.1
Helicoverpa armigera	GCA_030705265.1
Helicoverpa armigera	GCA_026262555.1
Helicoverpa armigera	GCA_023701775.1
Helicoverpa zea	GCA_022581195.1
Helicoverpa zea	GCA_022343045.1
Lasioglossum calceatum	GCA_963971175.1
Lasioglossum calceatum	GCA_963966675.1
Lasioglossum calceatum	GCA_028455575.1
Lasioglossum pauxillum	GCA_933228785.1
Lasioglossum pauxillum	GCA_028455745.1
Lasius platythorax	GCA_964030505.2
Lasius platythorax	GCA_963971435.1
Mechanitis lysimnia	GCA_965118085.1
Mechanitis lysimnia	GCA_965118075.1
Mechanitis mazaeus	GCA_959347395.1
Mechanitis mazaeus	GCA_959347365.2
Mechanitis polymnia	GCA_965197365.1
Mechanitis polymnia	GCA_965197355.1
Mechanitis polymnia	GCA_965112665.1
Mechanitis polymnia	GCA_965112655.1
Megalurothrips usitatus	GCA_043789555.1
Megalurothrips usitatus	GCA_026979955.1
Microplitis manilae	GCA_030273425.1
Microplitis manilae	GCA_029641195.1
Napeogenes inachia	GCA_959347435.2
Napeogenes inachia	GCA_959347355.2
Nemapogon ruricolella	GCA_965113035.1
Nemapogon ruricolella	GCA_965113025.1
Neodiprion lecontei	GCA_021901455.1
Neodiprion lecontei	GCA_001263575.2
Orygma luctuosum	GCA_965218485.1
Orygma luctuosum	GCA_965211955.1
Orygma luctuosum	GCA_965211945.1
Pieris mannii	GCA_029001895.1
Pieris mannii	GCA_028984075.1
Pieris napi	GCA_905475465.2
Pieris napi	GCA_905231885.1
Plagiodera versicolora	GCA_963584125.1
Plagiodera versicolora	GCA_047716315.1
Plagiodera versicolora	GCA_037013635.1
Plagiodera versicolora	GCA_035321685.1
Plutella xylostella	GCA_932276165.1
Plutella xylostella	GCA_019096205.1
Pteronymia glauca	GCA_965116135.1
Pteronymia glauca	GCA_965116125.1
Solenopsis invicta	GCA_018691235.1
Solenopsis invicta	GCA_016802725.1
Solenopsis invicta	GCA_010367695.1
Solenopsis invicta	GCA_009650705.1
Solenopsis invicta	GCA_009299975.1
Solenopsis invicta	GCA_009299965.1
Tenebrio molitor	GCA_963966145.1
Tenebrio molitor	GCA_037075425.1
Tithorea harmonia	GCA_965116035.1
Tithorea harmonia	GCA_965116005.1
Tithorea tarricina	GCA_964339185.1
Tithorea tarricina	GCA_964339175.1
Tribolium castaneum	GCA_041430155.1
Tribolium castaneum	GCA_031307605.1
Tribolium freemani	GCA_939628115.1
Tribolium freemani	GCA_022388455.1
Trilocha varians	GCA_045862255.1
Trilocha varians	GCA_030269945.2
Vanessa tameamea	GCA_037043175.1
Vanessa tameamea	GCA_037043105.1
Venturia canescens	GCA_964261885.1
Venturia canescens	GCA_019457755.1
Vespula germanica	GCA_905340365.1
Vespula germanica	GCA_014466195.1
Vespula vulgaris	GCA_905475345.1
Vespula vulgaris	GCA_014466185.1
